# CRISPR-mediated knock-in of transgenes into the malaria vector *Anopheles funestus*

**DOI:** 10.1101/2021.03.31.437891

**Authors:** Charlotte Quinn, Amalia Anthousi, Charles Wondji, Tony Nolan

## Abstract

The ability to introduce mutations, or transgenes, of choice to precise genomic locations has revolutionised our ability to understand how genes and organisms work.

In many mosquito species that are vectors of various human disease, the advent of CRISPR genome editing tools has shed light on basic aspects of their biology that are relevant to their efficiency as disease vectors. This allows a better understanding of how current control tools work and opens up the possibility of novel genetic control approaches, such as gene drives, that deliberately introduce genetic traits into populations. Yet for the *Anopheles funestus* mosquito, a significant vector of malaria in sub-Saharan Africa and indeed the dominant vector species in many countries, transgenesis has yet to be achieved.

We describe herein an optimised transformation system based on the germline delivery of CRISPR components that allows efficient cleavage of a previously validated genomic site and preferential repair of these cut sites via homology-directed repair (HDR), which allows introduction of exogenous template sequence, rather than end-joining repair. The rates of transformation achieved are sufficiently high that it should be able to introduce alleles of choice to a target locus, and recover these, without the need to include additional dominant marker genes. Moreover, the high rates of HDR observed suggest that gene drives, which employ an HDR-type mechanism to ensure their proliferation in the genome, may be well suited to work in *An. funestus*.
