## Supplementary material for "CRISPR-mediated knock-in of transgenes into the malaria vector *Anopheles funestus*": Table S1

### Sheet: Sheet1
AmX (Injection set 1, Transient ♂ founder group)										CmX (Injection set 3, Transient ♂ founder group)								CfX (Injection 3 Transient ♀founder individual)
G1	M	F								G1	M	F						G1	M	F
Transgenic (CFP+)	0	61								Transgenic (CFP+)	0	42						Transgenic (CFP+)	0	9
Non-transgenic (WT)	79	2								Non-transgenic (WT)	185	163						Non-transgenic (WT)	77	40						Checked for white eyes
G2 (from G1 females x WT)	M	F								G2 (from G1 females x WT)	M	F						G2 (from G1 females x WT)	M	F
Transgenic (CFP+)	62	90								Transgenic (CFP+)	95	105						Transgenic (CFP+)	21	34						All white eyed
Non-transgenic (WT)	70	58								Non-transgenic (WT)	92	86						Non-transgenic (WT)	22	29
G3 (from G2 males x WT)	M	F		G3 (from G2 females x WT)	M	F				G3 (from G2 males x WT)	M	F		G3 (from G2 females x WT)	M	F		G3 (from G2 males x WT)	M	F		G3 (from G2 females x WT)	M	F
Transgenic (CFP+)	0	11		Transgenic (CFP+)	82	63				Transgenic (CFP+)	0	27		Transgenic (CFP+)	3	6		Transgenic (CFP+)	0	14		Transgenic (CFP+)	2	4
Non-transgenic (WT)	13	0		Non-transgenic (WT)	119	109				Non-transgenic (WT)	40	0		Non-transgenic (WT)	6	3		Non-transgenic (WT)	20	0		Non-transgenic (WT)	4	2
G4 (from G3 CFP+ FEMALES x WT males)	M	F		G4 (from intercross of G3 CFP+ parents)	M	F	F - WT	F - white eye
Transgenic (CFP+)	23	27		Transgenic (CFP+)	30	42	23	19
Non-transgenic (WT)	28	26		Non-transgenic (WT)	42	0	0	0
